# Phenotypic and transcriptomic responses to stress differ according to population geography in an invasive species

**DOI:** 10.1101/2020.09.02.279315

**Authors:** Pierre Marin, Angelo Jaquet, Justine Picarle, Marie Fablet, Vincent Merel, Marie-Laure Delignette-Muller, Mariana Galvão Ferrarini, Patricia Gibert, Cristina Vieira

**Author notes:** Corresponding author &.

## Abstract

**Background:** Adaptation to rapid environmental changes must occur within a short time scale. In this context, studies of invasive species may provide insights into the underlying mechanisms of rapid adaptation as these species have repeatedly encountered and successfully adapted to novel environmental conditions. Here we investigated how invasive and non-invasive populations of *D. suzukii* deal with an oxidative stress at both the phenotypic and molecular level. We also investigated the impact of transposable element insertions on the differential gene expression between genotypes in response to oxidative stress.

**Results:** Invasive populations lived longer in the untreated condition than non-invasive Japanese populations. As expected, lifespan was greatly reduced following exposure to paraquat, but this reduction varied among genotypes (a genotype by environment interaction, GEI) with invasive genotypes appearing more affected by exposure than non-invasive genotypes. We also performed transcriptomic sequencing of selected genotypes upon and without paraquat and detected a large number of genes differentially expressed, distinguishing the genotypes in the untreated environment. While a small core set of genes were differentially expressed by all genotypes following paraquat exposure, much of the response of each population was unique. Interestingly, we identified a set of genes presenting genotype by environment interaction (GEI). Many of these differences may reflect signatures of history of past adaptation. Transposable elements (TEs) were not activated after oxidative stress and differentially expressed (DE) genes were significantly depleted of TEs.

**Conclusion:** In the decade since the invasion from the south of Asia, invasive populations of *D. suzukii* have diverged from populations in the native area regarding their genetic response to oxidative stress. This suggests that such transcriptomic changes could be involved in the rapid adaptation to local environments.
