## supplementary_tables_S1_S9 for "Phenotypic and transcriptomic responses to stress differ according to population geography in an invasive species"

### Sheet: table.S1
Table S1 Table of linear mixed model with estimated coefficient and associated statistic. Model is centered on the Sapporo population reference, in untreated condition. Data were previously log transformed for normality. Isofemale lines were included as a random effect and we used exponential of coefficient value as multiplicative effect to interpret.
	Estimate	Std. Error	df	t value	Pr(>|t|)	CI(2.5%)	CI(97.5%)	exp(estimate)
Intercept)	3.444	0.081	41.46	42.456	8.50e-36	26.614	36.862	31.322
Paraquat	-1.615	0.072	297.00	-22.537	2.92e-66	0.173	0.229	0.199
Dayton (U.S.A)	0.367	0.132	41.46	2.774	8.27e-03	1.107	1.884	1.444
Montpellier (France)	0.251	0.122	41.46	2.060	4.57e-02	1.006	1.640	1.285
Paris (France)	0.227	0.110	41.46	2.063	4.55e-02	1.006	1.564	1.254
Tokyo (Japan)	0.071	0.132	41.46	0.533	5.97e-01	0.823	1.400	1.073
Watsonville (U.S.A)	0.009	0.110	41.46	0.081	9.36e-01	0.809	1.258	1.009
Paraquat:Dayton (U.S.A)	0.110	0.117	297.00	0.941	3.47e-01	0.887	1.405	1.116
Paraquat:Montpellier (France)	-0.218	0.108	297.00	-2.026	4.37e-02	0.651	0.994	0.804
Paraquat:Paris (France)	-0.090	0.097	297.00	-0.927	3.54e-01	0.755	1.106	0.914
Paraquat:Tokyo (Japan)	-0.069	0.117	297.00	-0.586	5.58e-01	0.742	1.175	0.934
Paraquat:Watsonville (U.S.A)	-0.302	0.097	297.00	-3.114	2.03e-03	0.611	0.895	0.739

### Sheet: table.S9
Table S9 Recipe of diet medium modified from Dalton et al., 2011.
Distilled water: 1 L
Agar (Drosophila Agar Type, ref.66-103, ApexTM): 9 g.L-1
Cornmeal (Farine de gaudes, Moulin Giraud): 33 g.L-1
Ethanol 96%: 40 ml.L-1
Yeast (ref.75570, LYNSIDEⓇ): 17 g.L-1
Sugar (supermarket sugar): 50 g.L-1
Nipagin (Tegosept,ref.20-258, ApexTM): 4 g.L-1
Bring to boil agar, cornmeal, yeast extract and sugar in distilled water. Then wait out of the fire about 10 minutes until the mixture cooled to 53°C before adding diluted nipagin in 96% ethanol. Medium is then poured in vials and cooled at room temperature before to be stored at 4°C.
